# The senescence regulator S40 family members from *Caragana intermedia* and *Arabidopsis thaliana* inhibit leaf senescence via promoting cytokinins synthesis

**DOI:** 10.1101/2022.04.08.487715

**Authors:** Tianrui Yang, Minna Zhang, Qi Yang, Kun Liu, Jiaming Cui, Jia Chen, Yufan Ren, Yunjie Shao, Ruigang Wang, Guojing Li

## Abstract

Leaf senescence is regulated by both endogenous hormones and environmental stimuli in a programmed and concerted way. The members of the S40 family have been reported to play roles in leaf senescence. Here we report that overexpression of an S40 family member from *Caragana intermedia, CiS40-11*, delayed the leaf senescence. Phylogenetic analysis revealed that the CiS40-11 protein had the highest identity with AtS40-5 and AtS40-6 of *A. thaliana. CiS40-11* was highly expressed in leaves and was down-regulated after dark treatment. The subcellular localization analysis showed that CiS40-11 was a cytoplasm-nucleus dual-localized protein. Leaf senescence was delayed in *CiS40-11* transgenic *A. thaliana* or by its transient expression in *C. intermedia*. Transcriptomic analysis and endogenous hormones assay revealed that CiS40-11 inhibited leaf senescence via promoting the biosynthesis of cytokinins, through blocking *AtMYB2* expression in *CiS40-11* overexpression lines. Furthermore, in the *ats40-5a* and *ats40-6a* mutants, *AtMYB2* expression was increased and their leaves exhibited a premature senescence phenotype. Our results show that CiS40-11 (and its orthologs, AtS40-5 and AtS40-6) promoted cytokinin synthesis by inhibiting the expression of *MYB2* and releasing its negative regulation on the expression of *IPTs* to inhabit leaf senescence.

**Highlight:** The senescence regulator *S40* family members *CiS40-11, AtS40-5* and *AtS40-6* are induced by light and inhibition leaf senescence by promoting cytokinin synthesis.
