## Supplement Table S1 for "The senescence regulator S40 family members from *Caragana intermedia* and *Arabidopsis thaliana* inhibit leaf senescence via promoting cytokinins synthesis"

### Sheet: Supplementary Table S1
The top 200 genes significantly upregulated in the transcriptome of the OE35 line of CiS40-11 transgenic A. thaliana
Dark green background highlights genes involved in cytokinin synthesis; light green background highlights genes responsive to cytokinin; blue background highlights genes related to cytokinin signaling.
Gene_id	Gene_name	Description	FC(OE35/WT)	Log2FC(OE35/WT)	WT_Fpkm	OE35_Fpkm	Pvalue	Padjust	Significant	Regulate
AT1G23410	RPS27AA	cytosolic small ribosomal subunit	458.571	8.841	0	5.7	1.335e-12	2.338e-11	yes	up
AT1G55390	-	cysteine/histidine-rich c1 domain family protein	167.382	7.387	0	0.622	4.505e-08	4.135e-07	yes	up
AT4G34550	-	regulation of photomorphogenesis	83.055	6.376	0	0.607	9.654e-06	6.087e-05	yes	up
AT5G43120	-	-	52.273	5.708	0.01	0.457	5.581e-05	0.0003021	yes	up
AT3G11390	-	cysteine/histidine-rich c1 domain family protein	48.705	5.606	0.006	0.358	0.0001862	0.0009004	yes	up
AT5G13170	SAG29	rag1-activating protein	40.252	5.331	1.085	42.547	3.934e-68	4.234e-65	yes	up
AT2G27420	-	cysteine protease family c1-related	36.555	5.192	0.396	14.59	4.74e-40	1.02e-37	yes	up
AT5G54060	UF3GT	UDP-glucose:flavonoid 3-o-glucosyltransferase	14.035	3.811	2.726	36.555	1.96e-76	2.953e-73	yes	up
AT5G24660	LSU2	protein response to low sulfur	13.251	3.728	4.501	58.454	2.915e-30	2.779e-28	yes	up
AT1G69880	TRX8	thioredoxin H-type 8	13.05	3.706	0.362	4.486	2.025e-10	2.656e-09	yes	up
AT2G32550	-	-	11.721	3.551	0.368	4.04	2.517e-15	6.202e-14	yes	up
AT3G03165	-	-	11.592	3.535	0.585	7.463	0.0001052	0.0005364	yes	up
AT3G51238	-	antisense_lncRNA	11.027	3.463	0.08	0.454	0.002131	0.007807	yes	up
AT5G18840	-	sugar transmembrane transporter activity	10.959	3.454	0.892	9.141	7.533e-40	1.606e-37	yes	up
AT3G29631	-	-	10.541	3.398	1.595	17.072	2.969e-09	3.3e-08	yes	up
AT4G07995	-	response to osmotic stress	10.049	3.329	0.115	1.116	0.000217	0.001032	yes	up
AT1G26210	ATSOFL1	cytokinin-activated signaling pathway	9.66	3.272	1.681	15.902	5.128e-23	2.714e-21	yes	up
AT5G16980	-	oxidoreductase activity, acting on the CH-CH group of donors, NAD or NADP as acceptor	9.5	3.248	0.906	7.956	1.113e-30	1.118e-28	yes	up
AT3G63160	-	chloroplast outer membrane	9.215	3.204	52.468	469.639	1.672e-63	1.453e-60	yes	up
AT4G16563	-	aspartyl proteases	8.994	3.169	1.02	8.767	7.498e-24	4.257e-22	yes	up
AT3G29639	-	transcription, DNA-templated	8.951	3.162	1.07	8.729	3.724e-16	1.009e-14	yes	up
AT5G24030	SLAH3	voltage-gated anion channel activity	8.883	3.151	5.433	46	6.339e-82	1.194e-78	yes	up
AT4G25100	FSD1	superoxide dismutase activity	8.846	3.145	140.941	1181.65	1.051e-13	2.133e-12	yes	up
AT5G48850	SDI1	cellular response to sulfur starvation	8.7	3.121	5.286	44.387	2.972e-27	2.202e-25	yes	up
AT5G37990	-	probable S-adenosylmethionine-dependent methyltransferase	8.398	3.07	0.113	0.848	0.0009833	0.003936	yes	up
AT4G38880	ASE3	purine nucleobase biosynthetic process	8.334	3.059	0.143	1.119	3.518e-06	2.4e-05	yes	up
AT4G13577	-	-	8.288	3.051	1.479	11.639	3.015e-15	7.359e-14	yes	up
AT1G08477	-	-	8.271	3.048	37.812	302.794	1.137e-74	1.606e-71	yes	up
AT5G01881	-	lipid biosynthetic process	8.112	3.02	1.07	8.383	5.418e-05	0.0002937	yes	up
AT3G13404	-	-	8.044	3.008	0.646	5.531	0.0002801	0.001293	yes	up
AT5G59340	WOX2	WUSCHEL related homeobox 2, DNA-binding transcription factor activity	7.83	2.969	0.463	3.546	5.908e-11	8.365e-10	yes	up
AT1G62180	APR2	5'adenylylphosphosulfate reductase 2,sulfate reduction	7.819	2.967	34.643	256.774	2.722e-70	3.418e-67	yes	up
AT4G01080	TBL26	O-acetyltransferase activity	7.803	2.964	9.114	67.611	9.89e-64	8.94e-61	yes	up
AT5G26260	-	response to wounding, response to jasmonic acid	7.611	2.928	0.525	3.745	2.1e-13	4.131e-12	yes	up
AT1G32780	-	S-(hydroxymethyl)glutathione dehydrogenase activity	7.568	2.92	0.393	2.873	5.82e-15	1.382e-13	yes	up
AT3G21560	UGT84A2	glucosyl/glucuronosyl transferases	7.568	2.92	3.97	28.641	2.426e-48	8.063e-46	yes	up
AT3G47860	CHL	chloroplastic lipocalin	7.516	2.91	6.238	44.648	8.739e-79	1.411e-75	yes	up
AT3G29590	5MAT	anthocyanin-containing compound biosynthetic process	7.311	2.87	2.49	17.158	8.497e-41	1.959e-38	yes	up
AT1G02700	-	-	7.306	2.869	0.248	1.817	1.518e-06	1.097e-05	yes	up
AT3G49570	LSU3	protein response to low sulfur	7.215	2.851	5.254	37.261	1.655e-16	4.633e-15	yes	up
AT5G51720	NEET	cdgsh iron-sulfur domain-containing protein	7.21	2.85	35.16	244.626	1.883e-54	9.249e-52	yes	up
AT1G45616	AtRLP6	receptor-like protein 12 isoform	7.18	2.844	0.063	0.436	2.465e-05	0.0001434	yes	up
AT3G44990	XTH31	xyloglucan endotransglucosylase/hydrolase protein 8-related	7.076	2.823	1.858	12.618	3.228e-22	1.602e-20	yes	up
AT5G44050	DTX28	multidrug resistance protein	7.071	2.822	4.218	28.45	3.244e-62	2.528e-59	yes	up
AT5G17220	GSTF12	glutathione s-transferase	7.037	2.815	13.464	89.741	1.2e-36	2.071e-34	yes	up
AT3G50310	MAPKKK20	mitogen-activated protein kinase kinase kinase 20	7.027	2.813	0.087	0.569	0.00192	0.007131	yes	up
AT4G35640	SAT4	serine acetyltransferase	6.765	2.758	2.147	14.088	2.458e-25	1.56e-23	yes	up
AT5G66740	-	regulation of multicellular organismal process	6.713	2.747	0.706	4.476	1.274e-11	1.985e-10	yes	up
AT1G62440	LRX2	leucine-rich repeat/extensin 2, cell morphogenesis involved in differentiation	6.681	2.74	1.355	8.646	3.476e-42	8.539e-40	yes	up
AT5G59090	SBT4.12	serine-type endopeptidase activity	6.676	2.739	0.115	0.651	5.192e-05	0.0002822	yes	up
AT5G63560	-	caffeoyl-CoA: alcohol caffeoyl transferase activity	6.671	2.738	0.088	0.6	0.00159	0.006051	yes	up
AT4G21760	BGLU47	beta-glucosidase 47	6.58	2.718	1.572	10.006	1.752e-18	6.214e-17	yes	up
AT5G38020	-	s-adenosyl-l-methionine:carboxyl methyltransferase family protein	6.521	2.705	0.254	1.525	2.497e-07	2.05e-06	yes	up
AT3G63110	IPT3	isopentenyltransferase 3，cytokinin biosynthetic process	6.426	2.684	3.057	18.606	9.034e-26	5.833e-24	yes	up
AT1G23205	-	negative regulation of catalytic activity	6.378	2.673	4.985	30.487	1.217e-36	2.083e-34	yes	up
AT1G21910	ERF012	dehydration response element-binding protein 26	6.246	2.643	7.494	44.764	1.883e-34	2.518e-32	yes	up
AT3G51240	F3H	flavanone 3-hydroxylase， flavonoid biosynthetic process	6.169	2.625	29.45	174.536	8.006e-60	5.169e-57	yes	up
AT2G27402	-	-	6.088	2.606	12.709	73.73	7.026e-28	5.551e-26	yes	up
AT4G22880	LDOX	leucoanthocyanidin dioxygenase	6.034	2.593	25.073	146.231	3.752e-45	1.087e-42	yes	up
AT4G13800	-	magnesium ion transmembrane transporter activity	6.008	2.587	0.486	3.077	4.432e-11	6.371e-10	yes	up
AT4G21990	APR3	APS reductase 3， oxidoreductase activity, acting on a sulfur group of donors, disulfide as acceptor	5.975	2.579	44.161	251.598	1.748e-58	1.039e-55	yes	up
AT1G76790	IGMT5	indole glucosinolate O-methyltransferase 5	5.913	2.564	5.564	31.423	8.19e-32	8.985e-30	yes	up
AT2G23672	-	antisense_lncRNA	5.852	2.549	1.917	10.745	7.73e-18	2.539e-16	yes	up
AT5G24140	SQP2	flavin adenine dinucleotide binding	5.828	2.543	0.12	0.672	0.0002732	0.001264	yes	up
AT1G65060	4CL3	4-coumarate:CoA ligase 3	5.8	2.536	3.391	18.696	3.136e-34	4.073e-32	yes	up
AT4G22505	-	-	5.784	2.532	1.943	10.681	9.941e-23	5.106e-21	yes	up
AT5G37690	-	hydrolase activity, acting on ester bonds	5.661	2.501	0.194	1.085	0.0006486	0.002727	yes	up
AT5G53486	-	transmembrane protein	5.598	2.485	7.167	38.107	2.832e-27	2.112e-25	yes	up
AT3G14210	ESM1	epithiospecifier modifier 1	5.575	2.479	213.68	1138.03	3.117e-74	4.144e-71	yes	up
AT1G31690	-	CuAOalpha2, aliphatic-amine oxidase activity	5.517	2.464	1.511	7.94	1.042e-23	5.843e-22	yes	up
AT5G13930	CHS	hydroxymethylglutaryl-coa synthase, flavonoid biosynthetic process	5.514	2.463	158.669	831.225	1.188e-48	4.13e-46	yes	up
AT3G16670	-	pollen ole e 1 allergen and extensin family protein-related	5.457	2.448	25.117	131.753	1.273e-36	2.163e-34	yes	up
AT5G47920	-	response to inorganic substance	5.415	2.437	0.368	1.818	0.0003366	0.001526	yes	up
AT5G49480	ATCP1	Ca2+-binding protein 1	5.4	2.433	38.656	199.205	5.503e-33	6.477e-31	yes	up
AT2G18120	SRS4	SHI-related sequence 4	5.341	2.417	0.242	1.056	0.0007103	0.002957	yes	up
AT3G06120	MUTE	DNA-binding transcription factor activity	5.289	2.403	0.408	2.178	0.0001844	0.0008919	yes	up
AT1G80130	-	response to oxidative stress	5.289	2.403	11.567	58.401	3.427e-50	1.231e-47	yes	up
AT1G73600	-	phosphoethanolamine methyltransferase	5.285	2.402	72.056	363.645	2.579e-62	2.081e-59	yes	up
AT4G14090	UGT75C1	UDP-glucosyltransferase activity	5.271	2.398	6.75	33.908	8.391e-39	1.724e-36	yes	up
AT1G66830	-	protein kinase activity, immune system process	5.267	2.397	0.08	0.48	0.0007795	0.003209	yes	up
AT2G23130	AGP17	lysine-rich arabinogalactan protein 17-related	5.249	2.392	34.702	174.56	2.34e-28	1.889e-26	yes	up
AT3G52180	DSP4	dual specificity phosphatase, subgroup, catalytic domain	5.238	2.389	9.062	46.318	1.364e-52	5.927e-50	yes	up
AT2G36390	SBE2.1	1,4-alpha-glucan-branching enzyme pthr43651	5.162	2.368	6.468	31.7	1.437e-60	9.84e-58	yes	up
AT2G28900	OEP161	outer plastid envelope protein 16-1, response to sucrose	5.144	2.363	24.109	118.726	2.419e-48	8.063e-46	yes	up
AT2G23000	SCPL10	serine protease family s10 serine carboxypeptidase	5.116	2.355	9.886	48.246	2.023e-40	4.483e-38	yes	up
AT5G21280	-	e1a-binding protein p400-like	5.105	2.352	0.889	4.177	4.338e-12	7.109e-11	yes	up
AT1G66783	MIR157A	microRNA157A	5.056	2.338	0.49	2.362	0.0002359	0.00111	yes	up
AT2G38390	PER23	peroxidase 72-related, response to oxidative stress	5.046	2.335	0.229	1.063	0.000794	0.003263	yes	up
AT3G48280	CYP71A25	cytochrome P450, oxidoreductase activity, acting on paired donors, with incorporation or reduction of molecular oxygen	5.021	2.328	2.554	12.156	3.233e-22	1.602e-20	yes	up
AT2G15620	NIR1	nitrite reductase 1	5.014	2.326	64.433	307.101	3.461e-63	2.897e-60	yes	up
AT5G07990	CYP75B1	flavonoid 3'-monooxygenase-related	5.014	2.326	5.265	25.092	3.8e-40	8.257e-38	yes	up
AT4G22485	-	bifunctional inhibitor/lipid-transfer protein/seed storage 2s albumin superfamily protein	4.949	2.307	1.614	7.549	3.615e-11	5.257e-10	yes	up
AT2G12190	-	flavonoid 3'-monooxygenase-related	4.945	2.306	0.669	3.17	2.842e-11	4.2e-10	yes	up
AT5G24155	-	squalene monooxygenase activity	4.887	2.289	1.902	9.051	3.59e-10	4.553e-09	yes	up
AT2G17230	EXL5	protein exordium-like 5, response to organonitrogen compound	4.773	2.255	14.314	65.196	1.582e-25	1.013e-23	yes	up
AT1G03310	ISA2	debranching enzyme 1, amylopectin biosynthetic process	4.77	2.254	3.693	16.783	2.783e-29	2.438e-27	yes	up
AT5G05365	-	copper transport protein atox1-related	4.767	2.253	3.728	17.467	8.631e-09	8.906e-08	yes	up
AT1G35730	APUM9	rna binding protein pumilio-related	4.717	2.238	0.153	0.693	0.001027	0.004096	yes	up
AT2G36885	-	response to inorganic substance	4.711	2.236	19.301	86.76	4.053e-47	1.309e-44	yes	up
AT3G55120	CHI1	chalcone-flavonone isomerase 1-related	4.688	2.229	13.181	59.209	1.97e-31	2.13e-29	yes	up
AT4G15710	-	-	4.678	2.226	0.188	0.805	0.0003541	0.001592	yes	up
AT5G23020	MAM3	2-isopropylmalate synthase 2	4.675	2.225	4.557	20.076	3.104e-17	9.428e-16	yes	up
AT3G05730	-	-	4.662	2.221	16.633	74.084	9.43e-30	8.593e-28	yes	up
AT1G68460	IPT1	isopentenyltransferase 1, cytokinin biosynthetic process	4.649	2.217	0.37	1.663	4.416e-06	2.955e-05	yes	up
AT4G01190	ATPIPK10	phosphatidylinositol phosphate kinase 10	4.636	2.213	0.186	0.844	0.002472	0.008904	yes	up
AT2G18360	-	secondary metabolic process	4.63	2.211	0.182	0.8	0.002725	0.009699	yes	up
AT3G16330	-	avr9/cf-9 rapidly elicited protein-related	4.611	2.205	2.347	10.401	9.594e-15	2.188e-13	yes	up
AT3G22840	ELIP1	early light-inducable protein, cellular response to high light intensity	4.598	2.201	8.471	37.431	2.646e-30	2.566e-28	yes	up
AT4G08950	EXO	protein exordium-like 5, response to brassinosteroid	4.585	2.197	47.863	210.367	1.473e-34	1.981e-32	yes	up
AT4G02140	-	-	4.579	2.195	0.159	0.713	0.00148	0.005675	yes	up
AT1G02705	-	-	4.579	2.195	2.889	12.805	2.374e-05	0.0001384	yes	up
AT4G32980	ATH1	DNA-binding transcription factor activity, regulation of gibberellin biosynthetic process	4.519	2.176	2.097	8.992	7.903e-20	3.184e-18	yes	up
AT5G42800	DFRA	flavanone 4-reductase activity, anthocyanin-containing compound biosynthetic process	4.506	2.172	29.844	127.955	2.163e-29	1.925e-27	yes	up
AT1G02940	ATGSTF5	glutathione transferase activity	4.472	2.161	1.203	4.786	1.868e-07	1.568e-06	yes	up
AT3G14450	CID9	serine/arginine-rich splicing factor	4.454	2.155	1.401	5.864	2.41e-12	4.111e-11	yes	up
AT1G33930	IAN6	immune associated nucleotide binding 6	4.441	2.151	0.413	1.758	5.851e-05	0.0003153	yes	up
AT4G00165	-	tetrapyrrole metabolic process	4.42	2.144	19.103	85.379	7.579e-34	9.462e-32	yes	up
AT5G01040	LAC8	response to copper ion	4.386	2.133	0.217	0.919	0.0001089	0.0005536	yes	up
AT3G23410	FAO3	fatty alcohol oxidase 3, flavin adenine dinucleotide binding	4.338	2.117	3.444	13.946	1.807e-37	3.321e-35	yes	up
AT2G44460	BGLU28	hydrolase activity, hydrolyzing O-glycosyl compounds	4.323	2.112	0.323	1.295	0.0002783	0.001285	yes	up
AT5G42840	-	cysteine/histidine-rich c1 domain family protein	4.314	2.109	0.122	0.485	0.002673	0.00954	yes	up
AT5G51010	-	iron ion binding, response to light stimulus	4.266	2.093	56.442	230.955	4.353e-32	4.846e-30	yes	up
AT1G31835	-	-	4.252	2.088	3.562	14.435	9.868e-14	2.02e-12	yes	up
AT4G34740	ASE2	amidophosphoribosyltransferase activity	4.243	2.085	8.413	33.813	4.994e-45	1.393e-42	yes	up
AT3G54990	SMZ	ap2-like ethylene-responsive transcription factor	4.243	2.085	0.319	1.336	0.00142	0.005482	yes	up
AT2G15090	KCS8	very-long-chain 3-ketoacyl-CoA synthase activity	4.24	2.084	11.442	46.269	3.012e-37	5.445e-35	yes	up
AT5G05270	CHI3	chalcone isomerase like	4.205	2.072	19.119	74.142	5.658e-37	9.989e-35	yes	up
AT5G01375	-	-	4.193	2.068	5.483	23.813	0.00227	0.008237	yes	up
AT3G14540	TPS19	sesterterpene synthase 2	4.184	2.065	0.204	0.811	7.334e-05	0.0003869	yes	up
AT4G09820	TT8	regulation of flavonoid biosynthetic process	4.179	2.063	0.699	2.729	1.056e-09	1.25e-08	yes	up
AT2G10940	-	-	4.176	2.062	439.87	1771.66	1.381e-37	2.6e-35	yes	up
AT3G22930	CML11	calcium binding protein, defense response to bacterium	4.158	2.056	3.093	12.115	2.619e-15	6.439e-14	yes	up
AT1G04770	-	protein pollenless 3-like 2, cellular response to sulfur starvation	4.158	2.056	7.114	28.402	6.131e-14	1.289e-12	yes	up
AT2G40400	RER5	Brz-insensitive-pale green 3	4.147	2.052	14.946	60.998	4.465e-57	2.445e-54	yes	up
AT4G29570	CDA8	-	4.115	2.041	0.329	1.296	0.001554	0.00593	yes	up
AT3G49950	SCL32	DNA-binding transcription factor activity	4.11	2.039	0.287	1.11	0.000548	0.00235	yes	up
AT5G08030	-	glycerophosphodiester phosphodiesterase activity	4.101	2.036	0.507	1.969	2.491e-05	0.0001446	yes	up
AT4G20820	BBE18	sulfur compound metabolic process	4.093	2.033	3.144	12.218	6.208e-30	5.797e-28	yes	up
AT4G29690	-	NADH pyrophosphatase activity	4.087	2.031	1.352	5.234	2.627e-12	4.454e-11	yes	up
AT5G50915	BHLH137	DNA-binding transcription factor activity, cytokinin-responsive growth regulator	4.084	2.03	21.818	85.386	1.654e-38	3.308e-36	yes	up
AT4G17090	BAM3	amylopectin maltohydrolase activity	4.084	2.03	65.909	256.05	3.332e-52	1.369e-49	yes	up
AT4G22475	-	-	4.078	2.028	1.248	4.754	2.193e-12	3.748e-11	yes	up
AT1G53690	-	DNA-directed 5'-3' RNA polymerase activity	4.073	2.026	1.45	6.129	0.000299	0.001371	yes	up
AT1G59920	-	serum response factor homolog, regulation of transcription by RNA polymerase II	4.064	2.023	8.772	35.676	1.1e-08	1.116e-07	yes	up
AT2G23670	YCF37	homolog of Synechocystis YCF37	4.061	2.022	132.501	518.101	1.034e-32	1.199e-30	yes	up
AT4G05130	ENT4	equilibrative nucleoside transporter	4.025	2.009	0.209	0.832	0.0007443	0.003083	yes	up
AT2G32220	RPL27A	60s ribosomal protein	4.022	2.008	12.483	48.856	1.689e-21	7.839e-20	yes	up
AT1G52240	ROPGEF11	ROP (rho of plants) guanine nucleotide exchange factor 11	4.008	2.003	0.425	1.631	2.789e-06	1.938e-05	yes	up
AT1G33440	NPF4.4	oligopeptide transporter-related	3.989	1.996	1.12	4.198	1.886e-09	2.154e-08	yes	up
AT4G30610	SCPL24	serine carboxypeptidase 24 precursor, brassinosteroid mediated signaling pathway	3.986	1.995	3.317	12.682	1.239e-21	5.831e-20	yes	up
AT5G26220	GGCT2;1	gamma-glutamylcyclotransferase activity	3.961	1.986	2.941	11.204	5.118e-11	7.292e-10	yes	up
AT1G14580	BLJ	transcription cis-regulatory region binding	3.923	1.972	8.147	29.788	2.086e-27	1.576e-25	yes	up
AT3G16660	-	response to light stimulus	3.918	1.97	6.168	23.106	4.121e-12	6.788e-11	yes	up
AT4G12320	CYP706A6	oxidoreductase activity, acting on paired donors, with incorporation or reduction of molecular oxygen	3.912	1.968	4.242	16.1	3.718e-24	2.166e-22	yes	up
AT5G41315	GL3	DNA-binding transcription factor activity	3.912	1.968	0.244	0.908	5.636e-05	0.0003048	yes	up
AT3G09440	HSP70-3	heat shock protein 70kda	3.904	1.965	124.856	464.646	5.087e-34	6.494e-32	yes	up
AT3G49580	LSU1	protein response to low sulfur 1	3.883	1.957	7.772	29.805	9.172e-10	1.097e-08	yes	up
AT2G24050	EIF(ISO)4G2	eukaryotic translation Initiation Factor isoform 4G2	3.858	1.948	8.088	29.679	1.25e-48	4.28e-46	yes	up
AT3G46670	UGT76E11	UDP-glucosyl transferase, response to abscisic acid	3.845	1.943	3.934	14.462	6.924e-22	3.329e-20	yes	up
AT1G64380	ERF061	ethylene-responsive transcription factor61	3.834	1.939	9.118	33.365	1.746e-35	2.648e-33	yes	up
AT4G34580	SFH1	cral-trio domain-containing protein	3.834	1.939	0.283	0.996	0.001666	0.006304	yes	up
AT5G55570	-	tetrapyrrole metabolic process	3.834	1.939	1.708	6.248	8.036e-09	8.361e-08	yes	up
AT5G26570	GWD3	6-phosphoglucan, water dikinase activity	3.824	1.935	5.076	18.403	6.67e-34	8.374e-32	yes	up
AT4G39770	TPPH	trehalose-phosphatase activity	3.824	1.935	4.222	15.272	2.169e-15	5.403e-14	yes	up
AT3G26460	-	polyketide cyclase/dehydrase and lipid transport superfamily protein	3.821	1.934	0.736	2.63	0.000258	0.001203	yes	up
AT5G37550	-	-	3.821	1.934	0.669	2.453	7.641e-05	0.0004009	yes	up
AT5G04950	NAS1	nicotianamine synthase activity	3.818	1.933	14.113	51.52	2.118e-17	6.591e-16	yes	up
AT3G24463	-	nuclear transport factor 2 family protein	3.813	1.931	0.378	1.44	0.00233	0.008438	yes	up
AT5G60960	PNM1	PPR protein localized to the nucleus and mitochondria 1	3.808	1.929	5.203	18.642	0.000431	0.001893	yes	up
AT1G45191	BGLU1	hydrolase activity, hydrolyzing O-glycosyl compounds	3.808	1.929	8.92	32.154	1.02e-27	7.891e-26	yes	up
AT4G27520	ENODL2	early nodulin-like protein 2	3.805	1.928	91.641	329.442	1.854e-27	1.41e-25	yes	up
AT2G47390	-	chloroplast glutamyl peptidase	3.803	1.927	14.89	53.705	1.6e-52	6.697e-50	yes	up
AT5G18660	DVR	pale-green and chlorophyll b reduced 2, chlorophyll biosynthetic process	3.797	1.925	23.066	83.465	3.012e-27	2.225e-25	yes	up
AT5G38940	-	germin-like protein subfamily 3 member 3	3.784	1.92	1.203	4.412	1.273e-06	9.311e-06	yes	up
AT2G43840	UGT74F1	UDP-glycosyltransferase 74 F1	3.782	1.919	0.273	0.992	0.001111	0.004398	yes	up
AT4G35090	CAT2	catalase activity, response to oxidative stress	3.774	1.916	504.116	1807.39	1.792e-35	2.699e-33	yes	up
AT2G01290	RPI2	ribose-5-phosphate isomerase 2, pentose-phosphate shunt, non-oxidative branch	3.769	1.914	18.338	65.689	1.14e-28	9.44e-27	yes	up
AT4G04610	APR1	adenylyl-sulfate reductase (glutathione) activity	3.763	1.912	46.311	165.874	2.846e-26	1.925e-24	yes	up
AT5G17170	ENH1	protein low psii accumulation 1	3.727	1.898	60.555	215.017	5.536e-43	1.438e-40	yes	up
AT1G35140	EXL1	phosphate-induced 1	3.719	1.895	20.851	74.173	1.186e-22	6.05e-21	yes	up
AT2G21860	-	violaxanthin de-epoxidase activity	3.709	1.891	13.942	49.299	2.46e-40	5.397e-38	yes	up
AT5G35490	ATMRU1	arabidopsis mto 1 responding up 1	3.665	1.874	15.796	57.931	7.592e-11	1.062e-09	yes	up
AT2G32540	CSLB4	cellulose synthase (UDP-forming) activity	3.655	1.87	11.509	39.974	5.067e-36	8.238e-34	yes	up
AT1G16390	OCT3	organic cation/carnitine transporter 3, carbohydrate transmembrane transporter activity	3.653	1.869	2.152	7.488	2.966e-18	1.017e-16	yes	up
AT1G16530	LBD3	asymmetric leaves 2-like 9	3.645	1.866	2.866	10.021	3.653e-08	3.407e-07	yes	up
AT3G48700	CXE13	methyl indole-3-acetate esterase activity, monocarboxylic acid metabolic process	3.645	1.866	0.405	1.405	0.00196	0.007255	yes	up
AT3G01440	PNSL3	photosynthetic NDH subcomplexL3, photosynthesis, light reaction	3.635	1.862	11.879	41.403	5.259e-25	3.238e-23	yes	up
AT4G28660	PSB28	photosystem II reaction center PSB28 protein	3.625	1.858	121.188	421.139	1.382e-33	1.706e-31	yes	up
AT1G62710	bVPE	beta vacuolar processing enzyme, cysteine-type endopeptidase activity	3.613	1.853	2.932	10.116	1.369e-15	3.483e-14	yes	up
AT3G04550	RAF1.2	rubisco accumulation factor 1, ribulose bisphosphate carboxylase complex assembly	3.61	1.852	24.685	84.967	1.077e-47	3.528e-45	yes	up
AT1G17830	-	lipid biosynthetic process, response to light stimulus	3.603	1.849	1.758	6.008	1.226e-12	2.162e-11	yes	up
AT1G59930	-	serum response factor homolog	3.603	1.849	6.792	26.151	7.947e-10	9.578e-09	yes	up
AT2G48120	PAC	protein pale cress, carotenoid biosynthetic process	3.603	1.849	5.269	18.231	5.971e-14	1.258e-12	yes	up
AT2G17972	-	-	3.58	1.84	5.274	18.197	2.423e-13	4.732e-12	yes	up
AT3G19000	-	oxoacid metabolic process	3.578	1.839	10.019	34.297	2.59e-23	1.41e-21	yes	up
AT1G80320	-	2-oxoglutarate (2og) and fe(ii)-dependent oxygenase superfamily protein-related	3.573	1.837	0.591	1.732	2.414e-07	1.987e-06	yes	up
AT1G36370	SHM7	serine hydroxymethyltransferase 7	3.573	1.837	21.985	75.06	2.167e-17	6.736e-16	yes	up
AT1G10370	GSTU17	early-responsive to dehydration 9, early-responsive to dehydration 9	3.57	1.836	48.892	167.153	1.289e-23	7.159e-22	yes	up
AT2G36145	-	response to cold, defense response	3.546	1.826	62.392	213.541	6.435e-33	7.521e-31	yes	up
