## Supplement Table S2 for "The senescence regulator S40 family members from *Caragana intermedia* and *Arabidopsis thaliana* inhibit leaf senescence via promoting cytokinins synthesis"

### Sheet: Supplementary Table S2
Analysis of cis-elements of AtS40-5 and AtS40-6 promoters in this study.
AtS40-5 promoter
Site Name	Site sequence	Position	Matrix score		Organism	Function
MYB	TAACCA	767	6	+	Arabidopsis thaliana
MYB	CAACCA	880	6	-	Arabidopsis thaliana
MYB	TAACCA	1965	6	-	Arabidopsis thaliana
AAGAA-motif	gGTAAAGAAA	1202	9	-	Avena sativa
AAGAA-motif	GAAAGAA	1203	7	-	Avena sativa
AAGAA-motif	GAAAGAA	1678	7	+	Avena sativa
MSA-like	TCCAACGGT	1668	9	+	Catharanthus roseus	cis-acting element involved in cell cycle regulation
Myc	TCTCTTA	195	7	-	Arabidopsis thaliana
Myc	TCTCTTA	434	7	+	Arabidopsis thaliana
GT1-motif	GGTTAA	766	6	-	Arabidopsis thaliana	light responsive element
GT1-motif	GGTTAA	1966	6	+	Arabidopsis thaliana	light responsive element
GT1-motif	GGTTAA	1981	6	+	Arabidopsis thaliana	light responsive element
TCA	TCATCTTCAT	930	9	-	Pisum sativum
WRE3	CCACCT	1442	6	+	Pisum sativum
ARE	AAACCA	607	6	-	Zea mays	cis-acting regulatory element essential for the anaerobic induction
ARE	AAACCA	1651	6	-	Zea mays	cis-acting regulatory element essential for the anaerobic induction
TATA-box	TACATAAA	31	8	-	Oryza sativa	core promoter element around -30 of transcription start
TATA-box	TATACA	35	6	-	Helianthus annuus	core promoter element around -30 of transcription start
TATA-box	TATA	37	4	+	Arabidopsis thaliana	core promoter element around -30 of transcription start
TATA-box	TATA	168	4	+	Arabidopsis thaliana	core promoter element around -30 of transcription start
TATA-box	TATATTTATATTT	232	12	+	Avena sativa	core promoter element around -30 of transcription start
TATA-box	ATATAT	233	6	+	Brassica napus	core promoter element around -30 of transcription start
TATA-box	TATATA	234	6	+	Arabidopsis thaliana	core promoter element around -30 of transcription start
TATA-box	ATATAT	235	6	+	Brassica napus	core promoter element around -30 of transcription start
TATA-box	TATATA	236	6	+	Arabidopsis thaliana	core promoter element around -30 of transcription start
TATA-box	ATATAT	237	6	+	Brassica napus	core promoter element around -30 of transcription start
TATA-box	TATA	238	4	+	Arabidopsis thaliana	core promoter element around -30 of transcription start
TATA-box	ATATAT	255	6	+	Brassica napus	core promoter element around -30 of transcription start
TATA-box	TATATA	256	6	+	Arabidopsis thaliana	core promoter element around -30 of transcription start
TATA-box	ATATAA	257	6	+	Brassica oleracea	core promoter element around -30 of transcription start
TATA-box	TATA	258	4	+	Arabidopsis thaliana	core promoter element around -30 of transcription start
TATA-box	TATA	314	4	+	Arabidopsis thaliana	core promoter element around -30 of transcription start
TATA-box	TATACA	368	6	-	Helianthus annuus	core promoter element around -30 of transcription start
TATA-box	TATA	370	4	+	Arabidopsis thaliana	core promoter element around -30 of transcription start
TATA-box	TATA	626	4	+	Arabidopsis thaliana	core promoter element around -30 of transcription start
TATA-box	taTATAAAtc	656	9	-	Arabidopsis thaliana	core promoter element around -30 of transcription start
TATA-box	TATTTAAA	658	8	-	Arabidopsis thaliana	core promoter element around -30 of transcription start
TATA-box	TATAAA	702	6	-	Helianthus annuus	core promoter element around -30 of transcription start
TATA-box	TATAA	703	5	-	Arabidopsis thaliana	core promoter element around -30 of transcription start
TATA-box	TATA	704	4	+	Arabidopsis thaliana	core promoter element around -30 of transcription start
TATA-box	ATATAT	729	6	+	Brassica napus	core promoter element around -30 of transcription start
TATA-box	TATATA	730	6	+	Arabidopsis thaliana	core promoter element around -30 of transcription start
TATA-box	TATA	732	4	+	Arabidopsis thaliana	core promoter element around -30 of transcription start
TATA-box	TATACA	871	6	-	Helianthus annuus	core promoter element around -30 of transcription start
TATA-box	TATA	873	4	+	Arabidopsis thaliana	core promoter element around -30 of transcription start
TATA-box	TATTTAAA	895	8	+	Arabidopsis thaliana	core promoter element around -30 of transcription start
TATA-box	ATTATA	984	6	+	Brassica napus	core promoter element around -30 of transcription start
TATA-box	TATAA	985	5	-	Arabidopsis thaliana	core promoter element around -30 of transcription start
TATA-box	TATA	986	4	+	Arabidopsis thaliana	core promoter element around -30 of transcription start
TATA-box	ATATAT	1017	6	-	Brassica napus	core promoter element around -30 of transcription start
TATA-box	TATATA	1018	6	-	Arabidopsis thaliana	core promoter element around -30 of transcription start
TATA-box	ATATAT	1019	6	-	Brassica napus	core promoter element around -30 of transcription start
TATA-box	TATA	1020	4	-	Arabidopsis thaliana	core promoter element around -30 of transcription start
TATA-box	TATA	1028	4	-	Arabidopsis thaliana	core promoter element around -30 of transcription start
TATA-box	TACAAAA	1124	7	+	Oryza sativa	core promoter element around -30 of transcription start
TATA-box	taTATAAAtc	1653	9	-	Arabidopsis thaliana	core promoter element around -30 of transcription start
TATA-box	TATAAAA	1654	7	-	Pisum sativum	core promoter element around -30 of transcription start
TATA-box	TATAAA	1655	6	-	Helianthus annuus	core promoter element around -30 of transcription start
TATA-box	TATATAA	1656	7	-	Arabidopsis thaliana	core promoter element around -30 of transcription start
TATA-box	TATATA	1657	6	-	Arabidopsis thaliana	core promoter element around -30 of transcription start
TATA-box	ATATAT	1658	6	-	Brassica napus	core promoter element around -30 of transcription start
TATA-box	TATA	1659	4	-	Arabidopsis thaliana	core promoter element around -30 of transcription start
TATA-box	ATATAT	1748	6	-	Brassica napus	core promoter element around -30 of transcription start
TATA-box	TATA	1749	4	-	Arabidopsis thaliana	core promoter element around -30 of transcription start
TATA-box	TACAAAA	1763	7	-	Oryza sativa	core promoter element around -30 of transcription start
TATA-box	TATA	1789	4	-	Arabidopsis thaliana	core promoter element around -30 of transcription start
TATA-box	TACAAAA	1839	7	+	Oryza sativa	core promoter element around -30 of transcription start
TATA-box	TATATA	1850	6	-	Arabidopsis thaliana	core promoter element around -30 of transcription start
TATA-box	ATATAT	1851	6	-	Brassica napus	core promoter element around -30 of transcription start
TATA-box	TATATA	1852	6	-	Arabidopsis thaliana	core promoter element around -30 of transcription start
TATA-box	TATA	1854	4	-	Arabidopsis thaliana	core promoter element around -30 of transcription start
TATA-box	TATAA	1884	5	-	Arabidopsis thaliana	core promoter element around -30 of transcription start
TATA-box	TATA	1885	4	-	Arabidopsis thaliana	core promoter element around -30 of transcription start
TATA-box	TATA	1933	4	-	Arabidopsis thaliana	core promoter element around -30 of transcription start
as-1	TGACG	497	5	-	Arabidopsis thaliana
as-1	TGACG	667	5	+	Arabidopsis thaliana
as-1	TGACG	861	5	-	Arabidopsis thaliana
as-1	TGACG	1319	5	-	Arabidopsis thaliana
as-1	TGACG	1528	5	+	Arabidopsis thaliana
STRE	AGGGG	1474	5	-	Arabidopsis thaliana
DRE1	ACCGAGA	1308	7	-	Zea mays
CGTCA-motif	CGTCA	497	5	+	Hordeum vulgare	cis-acting regulatory element involved in the MeJA-responsiveness
CGTCA-motif	CGTCA	667	5	-	Hordeum vulgare	cis-acting regulatory element involved in the MeJA-responsiveness
CGTCA-motif	CGTCA	861	5	+	Hordeum vulgare	cis-acting regulatory element involved in the MeJA-responsiveness
CGTCA-motif	CGTCA	1319	5	+	Hordeum vulgare	cis-acting regulatory element involved in the MeJA-responsiveness
CGTCA-motif	CGTCA	1528	5	-	Hordeum vulgare	cis-acting regulatory element involved in the MeJA-responsiveness
TCT-motif	TCTTAC	1170	6	+	Arabidopsis thaliana	part of a light responsive element
TCT-motif	TCTTAC	1516	6	+	Arabidopsis thaliana	part of a light responsive element
TCT-motif	TCTTAC	1767	6	-	Arabidopsis thaliana	part of a light responsive element
Unnamed__1	CGTGG	858	5	-	Zea mays
Unnamed__1	GCCACGTGGC	1320	9	-	Petunia sp.
Unnamed__1	CGTGG	1324	5	+	Zea mays
Unnamed__4	CTCC	310	4	+	Petroselinum hortense
Unnamed__4	CTCC	801	4	+	Petroselinum hortense
Unnamed__4	CTCC	1446	4	+	Petroselinum hortense
3-AF1 binding site	TAAGAGAGGAA	195	10	+	Solanum tuberosum	light responsive element
TGACG-motif	TGACG	497	5	-	Hordeum vulgare	cis-acting regulatory element involved in the MeJA-responsiveness
TGACG-motif	TGACG	667	5	+	Hordeum vulgare	cis-acting regulatory element involved in the MeJA-responsiveness
TGACG-motif	TGACG	861	5	-	Hordeum vulgare	cis-acting regulatory element involved in the MeJA-responsiveness
TGACG-motif	TGACG	1319	5	-	Hordeum vulgare	cis-acting regulatory element involved in the MeJA-responsiveness
TGACG-motif	TGACG	1528	5	+	Hordeum vulgare	cis-acting regulatory element involved in the MeJA-responsiveness
ABRE3a	TACGTG	864	6	-	Zea mays
ABRE3a	TACGTG	1378	6	+	Zea mays
Box 4	ATTAAT	533	6	+	Petroselinum crispum	part of a conserved DNA module involved in light responsiveness
Box 4	ATTAAT	948	6	+	Petroselinum crispum	part of a conserved DNA module involved in light responsiveness
Box 4	ATTAAT	1412	6	-	Petroselinum crispum	part of a conserved DNA module involved in light responsiveness
Box 4	ATTAAT	1948	6	-	Petroselinum crispum	part of a conserved DNA module involved in light responsiveness
WUN-motif	TAATTACTC	1943	9	-	Nicotiana glutinosa
CCAAT-box	CAACGG	1670	6	+	Hordeum vulgare	MYBHv1 binding site
W box	TTGACC	688	6	+	Arabidopsis thaliana
Myb	TAACTG	597	6	-	Arabidopsis thaliana
Myb	TAACTG	763	6	-	Arabidopsis thaliana
Myb	TAACTG	1371	6	+	Arabidopsis thaliana
G-Box	CACGTG	1322	6	-	Pisum sativum	cis-acting regulatory element involved in light responsiveness
MYB recognition site	CCGTTG	1670	6	-	Arabidopsis thaliana
MYB-like sequence	TAACCA	767	6	+	Arabidopsis thaliana
MYB-like sequence	TAACCA	1965	6	-	Arabidopsis thaliana
CAAT-box	CAAT	1	4	-	Nicotiana glutinosa
CAAT-box	CAAAT	16	5	+	Pisum sativum	common cis-acting element in promoter and enhancer regions
CAAT-box	CAAT	65	4	-	Nicotiana glutinosa
CAAT-box	CAAT	71	4	-	Nicotiana glutinosa
CAAT-box	CAAAT	76	5	-	Pisum sativum	common cis-acting element in promoter and enhancer regions
CAAT-box	CAAT	119	4	+	Nicotiana glutinosa
CAAT-box	CAAT	121	4	-	Nicotiana glutinosa
CAAT-box	CAAT	253	4	+	Nicotiana glutinosa
CAAT-box	CAAAT	262	5	-	Pisum sativum	common cis-acting element in promoter and enhancer regions
CAAT-box	CCAAT	331	5	-	Arabidopsis thaliana	common cis-acting element in promoter and enhancer regions
CAAT-box	CAAT	453	4	+	Nicotiana glutinosa
CAAT-box	CAAT	550	4	-	Nicotiana glutinosa
CAAT-box	CAAT	555	4	-	Nicotiana glutinosa
CAAT-box	CAAAT	575	5	-	Pisum sativum	common cis-acting element in promoter and enhancer regions
CAAT-box	CCAAT	584	5	+	Arabidopsis thaliana	common cis-acting element in promoter and enhancer regions
CAAT-box	CAAT	585	4	+	Nicotiana glutinosa
CAAT-box	CAAAT	592	5	+	Pisum sativum	common cis-acting element in promoter and enhancer regions
CAAT-box	CAAAT	693	5	+	Pisum sativum	common cis-acting element in promoter and enhancer regions
CAAT-box	CAAT	743	4	+	Nicotiana glutinosa
CAAT-box	CAAT	869	4	-	Nicotiana glutinosa
CAAT-box	CAAT	876	4	-	Nicotiana glutinosa
CAAT-box	CAAT	925	4	-	Nicotiana glutinosa
CAAT-box	CAAAT	1049	5	+	Pisum sativum	common cis-acting element in promoter and enhancer regions
CAAT-box	CCAAT	1060	5	-	Arabidopsis thaliana	common cis-acting element in promoter and enhancer regions
CAAT-box	CAAT	1098	4	+	Nicotiana glutinosa
CAAT-box	CAAAT	1100	5	-	Pisum sativum	common cis-acting element in promoter and enhancer regions
CAAT-box	CAAT	1162	4	+	Nicotiana glutinosa
CAAT-box	CAAT	1199	4	+	Nicotiana glutinosa
CAAT-box	CCCAATTT	1214	8	+	Arabidopsis thaliana	common cis-acting element in promoter and enhancer regions
CAAT-box	CCAAT	1215	5	+	Arabidopsis thaliana	common cis-acting element in promoter and enhancer regions
CAAT-box	CAAT	1216	4	+	Nicotiana glutinosa
CAAT-box	CAAAT	1218	5	-	Pisum sativum	common cis-acting element in promoter and enhancer regions
CAAT-box	CAAT	1232	4	+	Nicotiana glutinosa
CAAT-box	CAAAT	1355	5	+	Pisum sativum	common cis-acting element in promoter and enhancer regions
CAAT-box	CAAT	1358	4	-	Nicotiana glutinosa
CAAT-box	CAAAT	1525	5	-	Pisum sativum	common cis-acting element in promoter and enhancer regions
CAAT-box	CAAT	1741	4	-	Nicotiana glutinosa
CAAT-box	CAAAT	1804	5	-	Pisum sativum	common cis-acting element in promoter and enhancer regions
CAAT-box	CAAAT	1972	5	-	Pisum sativum	common cis-acting element in promoter and enhancer regions
AT~TATA-box	TATATA	232	6	+	Arabidopsis thaliana
AT~TATA-box	TATATA	234	6	+	Arabidopsis thaliana
AT~TATA-box	TATATA	236	6	+	Arabidopsis thaliana
AT~TATA-box	TATATA	256	6	+	Arabidopsis thaliana
AT~TATA-box	TATATA	730	6	+	Arabidopsis thaliana
AT~TATA-box	TATATA	1018	6	-	Arabidopsis thaliana
AT~TATA-box	TATATAAA	1655	8	-	Arabidopsis thaliana
AT~TATA-box	TATATA	1657	6	-	Arabidopsis thaliana
AT~TATA-box	TATATA	1850	6	-	Arabidopsis thaliana
AT~TATA-box	TATATA	1852	6	-	Arabidopsis thaliana
TCA-element	CCATCTTTTT	338	9	-	Nicotiana tabacum	cis-acting element involved in salicylic acid responsiveness
TCA-element	CCATCTTTTT	1540	9	-	Nicotiana tabacum	cis-acting element involved in salicylic acid responsiveness
GATA-motif	AAGATAAGATT	933	10	+	Arabidopsis thaliana	part of a light responsive element
G-box	CACGTC	859	6	+	Zea mays	cis-acting regulatory element involved in light responsiveness
G-box	TACGTG	864	6	-	Arabidopsis thaliana	cis-acting regulatory element involved in light responsiveness
G-box	CACGTG	1322	6	-	Arabidopsis thaliana	cis-acting regulatory element involved in light responsiveness
G-box	TACGTG	1378	6	+	Arabidopsis thaliana	cis-acting regulatory element involved in light responsiveness
chs-CMA1a	TTACTTAA	1901	8	+	Daucus carota	part of a light responsive element
	motif_sequence	222	4	+	organism	short_function
	motif_sequence	416	4	+	organism	short_function
	motif_sequence	426	4	+	organism	short_function
	motif_sequence	932	4	-	organism	short_function
	motif_sequence	1134	4	+	organism	short_function
	motif_sequence	1138	4	-	organism	short_function
	motif_sequence	1829	4	+	organism	short_function
TC-rich repeats	ATTCTCTAAC	219	9	+	Nicotiana tabacum	cis-acting element involved in defense and stress responsiveness
MYC	CAATTG	119	6	+	Arabidopsis thaliana
MYC	CATTTG	574	6	+	Arabidopsis thaliana
ABRE	ACGTG	859	5	-	Arabidopsis thaliana	cis-acting element involved in the abscisic acid responsiveness
ABRE	ACGTG	864	5	-	Arabidopsis thaliana	cis-acting element involved in the abscisic acid responsiveness
ABRE	GACACGTGGC	1320	9	+	Triticum aestivum	cis-acting element involved in the abscisic acid responsiveness
ABRE	CACGTG	1322	6	-	Arabidopsis thaliana	cis-acting element involved in the abscisic acid responsiveness
ABRE	ACGTG	1323	5	+	Arabidopsis thaliana	cis-acting element involved in the abscisic acid responsiveness
ABRE	ACGTG	1379	5	+	Arabidopsis thaliana	cis-acting element involved in the abscisic acid responsiveness
ABRE4	CACGTA	864	6	+	Zea mays
ABRE4	CACGTA	1378	6	-	Zea mays
Unnamed__6	taTAAATATct	1737	10	-	Zea mays
AtS40-6 promoter
Site Name	Site sequence	Position	Matrix score		Organism	Function
TATA-box	ATATAA	30	6	+	Brassica oleracea	core promoter element around -30 of transcription start
TATA-box	TATA	31	4	+	Arabidopsis thaliana	core promoter element around -30 of transcription start
TATA-box	TATAAAA	182	7	-	Pisum sativum	core promoter element around -30 of transcription start
TATA-box	TATAAA	183	6	-	Helianthus annuus	core promoter element around -30 of transcription start
TATA-box	TATAA	184	5	-	Arabidopsis thaliana	core promoter element around -30 of transcription start
TATA-box	TATA	185	4	+	Arabidopsis thaliana	core promoter element around -30 of transcription start
TATA-box	TATTTAAA	276	8	-	Arabidopsis thaliana	core promoter element around -30 of transcription start
TATA-box	ATATAA	281	6	+	Brassica oleracea	core promoter element around -30 of transcription start
TATA-box	TATA	282	4	+	Arabidopsis thaliana	core promoter element around -30 of transcription start
TATA-box	TATTTAAA	302	8	-	Arabidopsis thaliana	core promoter element around -30 of transcription start
TATA-box	TATTTAAA	453	8	+	Arabidopsis thaliana	core promoter element around -30 of transcription start
TATA-box	TATA	481	4	+	Arabidopsis thaliana	core promoter element around -30 of transcription start
TATA-box	TACAAAA	600	7	-	Oryza sativa	core promoter element around -30 of transcription start
TATA-box	TATA	786	4	+	Arabidopsis thaliana	core promoter element around -30 of transcription start
TATA-box	TATATA	852	6	+	Arabidopsis thaliana	core promoter element around -30 of transcription start
TATA-box	TATA	854	4	+	Arabidopsis thaliana	core promoter element around -30 of transcription start
TATA-box	ATATAA	879	6	+	Brassica oleracea	core promoter element around -30 of transcription start
TATA-box	TATA	880	4	+	Arabidopsis thaliana	core promoter element around -30 of transcription start
TATA-box	TACAAAA	955	7	-	Oryza sativa	core promoter element around -30 of transcription start
TATA-box	taTATAAAtc	969	9	-	Arabidopsis thaliana	core promoter element around -30 of transcription start
TATA-box	TATAAAT	970	7	-	Brassica juncea	core promoter element around -30 of transcription start
TATA-box	TATAAA	971	6	-	Helianthus annuus	core promoter element around -30 of transcription start
TATA-box	TATATAA	972	7	-	Arabidopsis thaliana	core promoter element around -30 of transcription start
TATA-box	TATATA	973	6	+	Arabidopsis thaliana	core promoter element around -30 of transcription start
TATA-box	TATA	975	4	+	Arabidopsis thaliana	core promoter element around -30 of transcription start
TATA-box	ATATAA	1132	6	+	Brassica oleracea	core promoter element around -30 of transcription start
TATA-box	TATA	1133	4	-	Arabidopsis thaliana	core promoter element around -30 of transcription start
TATA-box	TATAAA	1229	6	-	Helianthus annuus	core promoter element around -30 of transcription start
TATA-box	TATAA	1230	5	-	Arabidopsis thaliana	core promoter element around -30 of transcription start
TATA-box	TATA	1231	4	-	Arabidopsis thaliana	core promoter element around -30 of transcription start
TATA-box	ATTATA	1251	6	+	Brassica napus	core promoter element around -30 of transcription start
TATA-box	TATAA	1252	5	-	Arabidopsis thaliana	core promoter element around -30 of transcription start
TATA-box	TATA	1253	4	-	Arabidopsis thaliana	core promoter element around -30 of transcription start
TATA-box	ATATAA	1258	6	+	Brassica oleracea	core promoter element around -30 of transcription start
TATA-box	TATA	1259	4	-	Arabidopsis thaliana	core promoter element around -30 of transcription start
TATA-box	ccTATAAAaa	1341	9	+	Arabidopsis thaliana	core promoter element around -30 of transcription start
TATA-box	TATA	1343	4	-	Arabidopsis thaliana	core promoter element around -30 of transcription start
TATA-box	TATA	1462	4	-	Arabidopsis thaliana	core promoter element around -30 of transcription start
TATA-box	TATAAAT	1481	7	-	Brassica juncea	core promoter element around -30 of transcription start
TATA-box	TATAAA	1482	6	-	Helianthus annuus	core promoter element around -30 of transcription start
TATA-box	TATAA	1483	5	-	Arabidopsis thaliana	core promoter element around -30 of transcription start
TATA-box	TATA	1484	4	-	Arabidopsis thaliana	core promoter element around -30 of transcription start
TATA-box	TACAAAA	1533	7	-	Oryza sativa	core promoter element around -30 of transcription start
TATA-box	ATATAT	1543	6	-	Brassica napus	core promoter element around -30 of transcription start
TATA-box	TATA	1544	4	-	Arabidopsis thaliana	core promoter element around -30 of transcription start
TATA-box	TATA	1602	4	-	Arabidopsis thaliana	core promoter element around -30 of transcription start
TATA-box	TATA	1682	4	-	Arabidopsis thaliana	core promoter element around -30 of transcription start
TATA-box	TACAAAA	1767	7	-	Oryza sativa	core promoter element around -30 of transcription start
TATA-box	TATA	1786	4	-	Arabidopsis thaliana	core promoter element around -30 of transcription start
TATA-box	TATATA	1847	6	-	Arabidopsis thaliana	core promoter element around -30 of transcription start
TATA-box	ATATAT	1848	6	-	Brassica napus	core promoter element around -30 of transcription start
TATA-box	TATATA	1849	6	-	Arabidopsis thaliana	core promoter element around -30 of transcription start
TATA-box	TATA	1851	4	-	Arabidopsis thaliana	core promoter element around -30 of transcription start
TATA-box	TATAA	1881	5	-	Arabidopsis thaliana	core promoter element around -30 of transcription start
TATA-box	TATA	1882	4	-	Arabidopsis thaliana	core promoter element around -30 of transcription start
TATA-box	ATTATA	1905	6	+	Brassica napus	core promoter element around -30 of transcription start
TATA-box	TATAA	1906	5	-	Arabidopsis thaliana	core promoter element around -30 of transcription start
TATA-box	TATA	1907	4	-	Arabidopsis thaliana	core promoter element around -30 of transcription start
TATA-box	TATAAAA	1927	7	-	Pisum sativum	core promoter element around -30 of transcription start
TATA-box	TATAAA	1928	6	-	Helianthus annuus	core promoter element around -30 of transcription start
TATA-box	TATAA	1929	5	-	Arabidopsis thaliana	core promoter element around -30 of transcription start
TATA-box	TATA	1930	4	-	Arabidopsis thaliana	core promoter element around -30 of transcription start
Box 4	ATTAAT	667	6	+	Petroselinum crispum	part of a conserved DNA module involved in light responsiveness
Box 4	ATTAAT	1427	6	-	Petroselinum crispum	part of a conserved DNA module involved in light responsiveness
Box 4	ATTAAT	1487	6	-	Petroselinum crispum	part of a conserved DNA module involved in light responsiveness
Box 4	ATTAAT	1523	6	-	Petroselinum crispum	part of a conserved DNA module involved in light responsiveness
Box 4	ATTAAT	1914	6	-	Petroselinum crispum	part of a conserved DNA module involved in light responsiveness
Box 4	ATTAAT	1948	6	-	Petroselinum crispum	part of a conserved DNA module involved in light responsiveness
Box 4	ATTAAT	1959	6	-	Petroselinum crispum	part of a conserved DNA module involved in light responsiveness
AAGAA-motif	GAAAGAA	195	7	+	Avena sativa
AAGAA-motif	GAAAGAA	265	7	-	Avena sativa
GATA-motif	AAGATAAGATT	1526	10	-	Arabidopsis thaliana	part of a light responsive element
as-1	TGACG	133	5	-	Arabidopsis thaliana
as-1	TGACG	160	5	-	Arabidopsis thaliana
AT~TATA-box	TATATA	852	6	+	Arabidopsis thaliana
AT~TATA-box	TATATAAA	971	8	-	Arabidopsis thaliana
AT~TATA-box	TATATA	973	6	+	Arabidopsis thaliana
AT~TATA-box	TATATA	1847	6	-	Arabidopsis thaliana
AT~TATA-box	TATATA	1849	6	-	Arabidopsis thaliana
TGACG-motif	TGACG	133	5	-	Hordeum vulgare	cis-acting regulatory element involved in the MeJA-responsiveness
TGACG-motif	TGACG	160	5	-	Hordeum vulgare	cis-acting regulatory element involved in the MeJA-responsiveness
GT1-motif	GGTTAA	717	6	-	Arabidopsis thaliana	light responsive element
GT1-motif	GGTTAAT	723	7	-	Avena sativa	light responsive element
GT1-motif	GGTTAA	724	6	-	Arabidopsis thaliana	light responsive element
GT1-motif	GGTTAA	1920	6	+	Arabidopsis thaliana	light responsive element
Unnamed__4	CTCC	561	4	+	Petroselinum hortense
Unnamed__4	CTCC	935	4	+	Petroselinum hortense
Unnamed__4	CTCC	1216	4	+	Petroselinum hortense
Unnamed__4	CTCC	1493	4	+	Petroselinum hortense
Unnamed__4	CTCC	1744	4	+	Petroselinum hortense
Unnamed__4	CTCC	1855	4	+	Petroselinum hortense
Unnamed__4	CTCC	1858	4	+	Petroselinum hortense
TCA-element	CCATCTTTTT	595	9	+	Nicotiana tabacum	cis-acting element involved in salicylic acid responsiveness
TCA-element	TCAGAAGAGG	1112	9	-	Brassica oleracea	cis-acting element involved in salicylic acid responsiveness
TCA-element	CCATCTTTTT	1137	9	-	Nicotiana tabacum	cis-acting element involved in salicylic acid responsiveness
TCA-element	CCATCTTTTT	1401	9	+	Nicotiana tabacum	cis-acting element involved in salicylic acid responsiveness
W box	TTGACC	1123	6	+	Arabidopsis thaliana
GCN4_motif	TGAGTCA	893	7	+	Oryza sativa	cis-regulatory element involved in endosperm expression
STRE	AGGGG	1475	5	-	Arabidopsis thaliana
SARE	TTCGACCATCTT	1140	11	-	Nicotiana tabacum	cis-acting element involved in salicylic acid responsiveness
Unnamed__1	CGTGG	1219	5	-	Zea mays
MYC	CATTTG	356	6	-	Arabidopsis thaliana
MYC	CATTTG	1702	6	-	Arabidopsis thaliana
MYC	CATTTG	1820	6	+	Arabidopsis thaliana
TCA	TCATCTTCAT	1076	9	+	Pisum sativum
	motif_sequence	51	4	-	organism	short_function
	motif_sequence	604	4	-	organism	short_function
	motif_sequence	790	4	+	organism	short_function
	motif_sequence	843	4	-	organism	short_function
	motif_sequence	959	4	-	organism	short_function
	motif_sequence	1192	4	-	organism	short_function
	motif_sequence	1265	4	+	organism	short_function
	motif_sequence	1491	4	+	organism	short_function
	motif_sequence	1596	4	-	organism	short_function
	motif_sequence	1742	4	+	organism	short_function
	motif_sequence	1977	4	-	organism	short_function
TCT-motif	TCTTAC	397	6	-	Arabidopsis thaliana	part of a light responsive element
TCT-motif	TCTTAC	1771	6	-	Arabidopsis thaliana	part of a light responsive element
P-box	CCTTTTG	1765	7	+	Oryza sativa	gibberellin-responsive element
ACE	GCGACGTACC	610	9	-	Petroselinum crispum	cis-acting element involved in light responsiveness
CGTCA-motif	CGTCA	133	5	+	Hordeum vulgare	cis-acting regulatory element involved in the MeJA-responsiveness
CGTCA-motif	CGTCA	160	5	+	Hordeum vulgare	cis-acting regulatory element involved in the MeJA-responsiveness
DRE1	ACCGAGA	1867	7	-	Zea mays
MYB-like sequence	TAACCA	718	6	+	Arabidopsis thaliana
MYB-like sequence	TAACCA	1919	6	-	Arabidopsis thaliana
Gap-box	CAAATGAA(A/G)A	1816	9.5	-	Arabidopsis thaliana	part of a light responsive element
TATA	TATAAAAT	1926	8	-	Arabidopsis thaliana
MYB	TAACCA	718	6	+	Arabidopsis thaliana
MYB	TAACCA	1919	6	-	Arabidopsis thaliana
CAAT-box	CAAT	122	4	+	Nicotiana glutinosa
CAAT-box	CAAT	188	4	-	Nicotiana glutinosa
CAAT-box	CAAT	222	4	-	Nicotiana glutinosa
CAAT-box	CAAT	227	4	-	Nicotiana glutinosa
CAAT-box	CAAAT	247	5	-	Pisum sativum	common cis-acting element in promoter and enhancer regions
CAAT-box	CAAT	254	4	-	Nicotiana glutinosa
CAAT-box	CAAT	271	4	+	Nicotiana glutinosa
CAAT-box	CAAT	350	4	-	Nicotiana glutinosa
CAAT-box	CAAAT	356	5	+	Pisum sativum	common cis-acting element in promoter and enhancer regions
CAAT-box	CAAT	372	4	-	Nicotiana glutinosa
CAAT-box	CAAAT	402	5	-	Pisum sativum	common cis-acting element in promoter and enhancer regions
CAAT-box	CAAT	657	4	+	Nicotiana glutinosa
CAAT-box	CAAT	665	4	+	Nicotiana glutinosa
CAAT-box	CAAT	694	4	+	Nicotiana glutinosa
CAAT-box	CAAT	748	4	+	Nicotiana glutinosa
CAAT-box	CAAT	774	4	-	Nicotiana glutinosa
CAAT-box	CCAAT	795	5	+	Arabidopsis thaliana	common cis-acting element in promoter and enhancer regions
CAAT-box	CAAT	796	4	+	Nicotiana glutinosa
CAAT-box	CAAAT	821	5	-	Pisum sativum	common cis-acting element in promoter and enhancer regions
CAAT-box	CAAAT	901	5	-	Pisum sativum	common cis-acting element in promoter and enhancer regions
CAAT-box	CAAAT	1027	5	+	Pisum sativum	common cis-acting element in promoter and enhancer regions
CAAT-box	CCAAT	1056	5	-	Arabidopsis thaliana	common cis-acting element in promoter and enhancer regions
CAAT-box	CAAAT	1121	5	-	Pisum sativum	common cis-acting element in promoter and enhancer regions
CAAT-box	CAAAT	1129	5	+	Pisum sativum	common cis-acting element in promoter and enhancer regions
CAAT-box	CAAT	1200	4	-	Nicotiana glutinosa
CAAT-box	CAAT	1320	4	-	Nicotiana glutinosa
CAAT-box	CAAT	1438	4	+	Nicotiana glutinosa
CAAT-box	CCAAT	1495	5	+	Arabidopsis thaliana	common cis-acting element in promoter and enhancer regions
CAAT-box	CAAT	1496	4	+	Nicotiana glutinosa
CAAT-box	CCAAT	1520	5	+	Arabidopsis thaliana	common cis-acting element in promoter and enhancer regions
CAAT-box	CAAT	1521	4	+	Nicotiana glutinosa
CAAT-box	CAAAT	1702	5	+	Pisum sativum	common cis-acting element in promoter and enhancer regions
CAAT-box	CAAAT	1729	5	-	Pisum sativum	common cis-acting element in promoter and enhancer regions
CAAT-box	CAAAT	1795	5	+	Pisum sativum	common cis-acting element in promoter and enhancer regions
CAAT-box	CAAAT	1798	5	-	Pisum sativum	common cis-acting element in promoter and enhancer regions
CAAT-box	CAAAT	1821	5	-	Pisum sativum	common cis-acting element in promoter and enhancer regions
CAAT-box	CAAT	1901	4	-	Nicotiana glutinosa
ERE	ATTTCATA	111	8	-	Nicotiana glutinos
Myb	TAACTG	43	6	+	Arabidopsis thaliana
Myb	TAACTG	529	6	+	Arabidopsis thaliana
