## Supplement Table S3 for "The senescence regulator S40 family members from *Caragana intermedia* and *Arabidopsis thaliana* inhibit leaf senescence via promoting cytokinins synthesis"

### Sheet: Supplementary Table S3
The primer sequences used in this study.
Usage	Primer name	Sequence(5'-3')	Vector
Gene clone	CiS40-11-HA-F	cgcctccctcgtcgacATGGCGAAAGGTCGCAAATT	pCanG-HA
	CiS40-11-HA-R	gatcggggaaattcgagctcTTAGCCATCGAACCCGGTCT	pCanG-HA
	AtS40-5-HA-F	gcgtcgacATGGCAAGAGGTCGAAA	pCanG-HA
	AtS40-5-HA-R	gcactagtTTAGCCGTAGAACCCTGT	pCanG-HA
	AtS40-6-HA-F	gcgtcgacATGGCAAAAGGTCGAAA	pCanG-HA
	AtS40-6-HA-R	gcactagtTTAGCCGTAGAACCCTGTT	pCanG-HA
	CiS40-11-GFP-F	ggactcttgaccatggCGAAAGGTCGCAAATT	pCAMBIA1302
	CiS40-11-GFP-R	cttctcctttactagtGCCATCGAACCCGGTCTG	pCAMBIA1302
	ProAtS40-5-F	gcaggcatgcaagcttAATTGAGAAAAGTAGACAAATTAAA	pCAMBIA1305.2
	ProAtS40-5-R	ttagtagtagccatggTGAAGCTTCACTTTTAACCTC	pCAMBIA1305.2
	ProAtS40-6-F	gcaggcatgcaagcttTTGTAGTAAATTTTCATGGAACTATGTG	pCAMBIA1305.2
	ProAtS40-6-R	ttagtagtagccatggGCAACAACAACTTCACCCTCTTC	pCAMBIA1305.2
qRT-PCR	qCiS40-11-F	CGTAAGATGGCGGCGAAGT	—
	qCiS40-11-R	TGGCTCCAAACGGCATCA	—
	qAtS40-5-F	CAGCTATAGTTACGGTGACAGT	—
	qAtS40-5-R	CTCCATGAGATTCCAGCATCTC	—
	qAtS40-6-F	GAGAGGAAGACCGGAGAAAATT	—
	qAtS40-6-R	CTCGTCGTCTAACTCGTGTATT	—
	qAtMYB2-F	GAAATGTTTGGATGCCGAGATT	—
	qAtMYB2-R	AATTGCTGATGATGATTCTGGC	—
	qAtIPT1-F	ACGATAAGGCGGTTGATGATAT	—
	qAtIPT1-R	CCCAATTCTCTCTCCACTTCTT	—
	qAtIPT2-F	TCAGAGATCATCAGGTGTTTCC	—
	qAtIPT2-R	TTTGTGTCGAGTGGTTCTCTTA	—
	qAtIPT3-F	GAATGGTTGAGGAAGTCAGAGA	—
	qAtIPT3-R	TCTGCCTACAAGCTAACTCAAA	—
	qAtIPT4-F	TGCAAGAGTTTGATGACTACCT	—
	qAtIPT4-R	CTAATTGCCTCTCGAAACGATG	—
	qAtIPT5-F	CAATTGCAGAAGATTCAAAGGC	—
	qAtIPT5-R	GGTCATCGCTGTAACTAAGGAA	—
	qAtIPT6-F	AAGAGGTGGTTGGGAGATTAAG	—
	qAtIPT6-R	ACTTCTTGACAATCTCGACACT	—
	qAtIPT7-F	CCAAAAGCGAATTACTCCGTAG	—
	qAtIPT7-R	CTTCTACGTTGCGTTTCAAGAA	—
	qAtIPT8-F	GGTTTCTACGACCCGAGATATT	—
	qAtIPT8-R	TCTTTGATCTCTTGGACAGCTT	—
	qAtIPT9-F	ACTCTTTATTTCCTGCCATGGA	—
	qAtIPT9-R	TTCGCTCTCATAAGCATCGTAT	—
	qAtCYP735A1-F	AATATGGATACCGGTTCTTGCT	—
	qAtCYP735A1-R	GGGGCATGCCTATAATTCTTTG	—
	qAtCYP735A2-F	GTCCTTGCGATCCATCATAGTA	—
	qAtCYP735A2-R	AAGCACAACTATAGGAGCATGT	—
	qAtLOG1-F	GAAATGGCTAAGCACTCTGATG	—
	qAtLOG1-R	AAATGAAACCTTCTTCCACTGC	—
	qAtLOG2-F	ACAGTATCGACTATGCACCAAA	—
	qAtLOG2-R	CTTCGTCCACTGCCTTATCTAT	—
	qAtLOG3-F	TCAAGCTGTAGTGTGAAAGCTA	—
	qAtLOG3-R	GCTTGTCATGTATACCAAGCTG	—
	qAtLOG4-F	CATAATTTCTGCACCTACTGCC	—
	qAtLOG4-R	GTAGTCAATCCGCTCTATCTCC	—
	qAtLOG5-F	ACAACTTGGAATTCACGACAAG	—
	qAtLOG5-R	CCATCATTCACTGGCTTGTATG	—
	qAtLOG6-F	TGGTACACTAGAGGAGCTACTT	—
	qAtLOG6-R	GAGCGGTTGGAAGAATAAATCC	—
	qAtLOG7-F	AACGTGGATGGTTACTACAACT	—
	qAtLOG7-R	CCACTTCATCCCAAACCAATTT	—
	qAtLOG8-F	ATGGTCACAACTTGGTATCCAT	—
	qAtLOG8-R	TTCTTCAACTTTCCAGCTTTCG	—
	qAtSAG2-F	AATCTCGTCACGTTCTCTCTTT	—
	qAtSAG2-R	TCTTGTTGGTGGATCTGATCAA	—
	qAtSAG12-F	GTGTTCAAAAACAACGTCGAAC	—
	qAtSAG12-R	GACACCTTTGAAACCAGTGTAC	—
	qAtSAG13-F	AATGGCTACAAATCTCGAGTCA	—
	qAtSAG13-R	GTTTCTAGCCAGCTGATTCATG	—
	qAtSAG14-F	CATGATGTGGCAGTTGTATCAG	—
	qAtSAG14-R	CGGTGCAGATAAAGTATTGTGG	—
	qAtSAG15-F	CGACGAACTTAAGACGATTTCC	—
	qAtSAG15-R	CCAACGATTTAGCTTCCTTCTG	—
	qAtSAG18-F	CGAGGTGAGAAAATAGGATGGA	—
	qAtSAG18-R	AATAGTCATGGGAAGACGATCC	—
	qAtSAG20-F	TCTTCCTCCTTCGAATTCGTAC	—
	qAtSAG20-R	TGTGATTATCCCATTCGCTACA	—
	qAtSAG21-F	CTGTGATGAAGAAGAAGGGAGT	—
	qAtSAG21-R	TCTGTAATAACCGGTTTTGGGA	—
	qAtSAG24-F	GTGTTCATTTGGTTTCATGGGA	—
	qAtSAG24-R	TCATTCCAGTCTGAAGCCTATC	—
	qAtSAG29-F	CATAGCCATGTTCTTCGCTTAC	—
	qAtSAG29-R	CTTTGTCTTTATCACACGAGCC	—
	qAtSAG101-F	TCGGAAAGAGTATCGAACTACG	—
	qAtSAG101-R	TCATCCCCACAGTTGTATTCAA	—
	qAtSAG102-F	CCTCCTTGTCAACTTAGTCCTT	—
	qAtSAG102-R	TTAGAAAACTCTCGGTGCTCTT	—
	qAtSAG103-F	CTGTGGAAGAAGACGTGAAATG	—
	qAtSAG103-R	TACATTTCATCGCTACATGGGA	—
	qAtSAG201-F	GTTGATCATAAGAAAGCCGACC	—
	qAtSAG201-R	GTGGCAAAATCCGTACTCTTTT	—
	qCiEF1α-F	CAAAAAGTCCCCTCGTTGTCTC	—
	qCiEF1α-R	AGCAATCGTTCTTCCTAATGATCTAA	—
	qAtEF1α-F	AGAAGGGTGCCAAATGATGAG	—
	qAtEF1α-R	GGAGGGAGAGAGAAAGTCACAGA	—
Mutant identification	ats40-5a-LP	CTCTTCGCCAAGTACTCATGC	—
	ats40-5a-RP	ACTGGCCTCGAGTGATTCAC	—
	ats40-5a-BP	ATAATAACGCTGCGGACATCTACATTTT	—
	ats40-6a-LP	GGAACTTGAAATTTTGGTCTCG	—
	ats40-6a-RP	TGGATGTGACTATAAGATCATCCAAG	—
	ats40-6a-BP	ATTTTGCCGATTTCGGAAC	—
